# Beneficial *Lactiplantibacillus plantarum* promote Drosophila growth by down-regulating the expression of PGRP-SC1

**DOI:** 10.1101/2021.07.16.452638

**Authors:** Marialaura Gallo, Justin M. Vento, Pauline Joncour, Andrea Quagliariello, Elisa Maritan, Chase L. Beisel, Maria Elena Martino

## Abstract

Animals and their commensal bacteria are known to reciprocally influence many traits of their physiology. Specifically, microbes contribute to the maintenance of the immune system homeostasis, improve host digestive processes, and sustain host growth and development. Several studies have reported that such effects result from an intricate network of nutritional, metabolic and immune inputs and partly rely on the capacity of microbes to regulate the host’s transcriptional response. However, these evidences mainly come from comparing the transcriptional response caused by commensal bacteria with that of axenic animals, making it difficult to identify the specific animal genes that are regulated by beneficial microbes. Here, we employ a well-established model of nutritional symbiosis, *Drosophila melanogaster* associated with *Lactiplantibacillus plantarum*, to understand the host genetic pathways regulated by beneficial bacteria and leading to improved host growth and development. Using isogenic *L. plantarum* strains bearing different growth-promoting effects, we show that the microbial benefit to the host relies on the down-regulation of peptidoglycan- recognition proteins. In particular, we report that the lower expression of PGRP-SC1 exerted by growth-promoting bacteria is responsible for their higher proliferation and the consequent increased production of beneficial metabolites, which ultimately leads to improved host growth and development. Our study helps elucidate the mechanisms underlying the beneficial effect exerted by commensal bacteria, defining the role of PGRP-SC1 in the relationship between Drosophila and its gut microbes.

**IMPORTANCE:** Commensal bacteria are in constant association with their animal hosts, significantly affecting animal physiology through an intricate network of nutritional, metabolic and immune inputs. Yet, how beneficial bacteria specifically improve animal health is not fully understood. Here, we used a well-established model of nutritional symbiosis to understand how beneficial gut microbes improve host growth via regulation of its transcriptional response. Our study advances the current knowledge in host-microbe interactions by demonstrating that commensal bacteria improve fly growth by actively regulating the expression of immune effectors, which lead to higher immune tolerance. This leads to higher bacterial proliferation and the increased production of beneficial microbial metabolites, which are then consumed by the host. Our results shed light on the complex mechanisms underlying the relationships between a host and its gut microbes.
