## Supplemental Table 2 for "Beneficial *Lactiplantibacillus plantarum* promote Drosophila growth by down-regulating the expression of PGRP-SC1"

### Sheet: Foglio1
(a) Bact_VS_GF_up-regulated_genes
Molecular function	GO TERM	Gene	Gene name
Cytolisis	FBGN0004428	LysE	Lysozyme E
	FBGN0004427	LysD	Lysozyme D
	FBGN0004426	LysC	Lysozyme C
	FBGN0004425	LysB	Lysozyme B
cell wall macromolecule catabolic process	FBGN0004428	LysE	Lysozyme E
	FBGN0004427	LysD	Lysozyme D
	FBGN0004426	LysC	Lysozyme C
	FBGN0004425	LysB	Lysozyme B
response to heat	FBGN0001223	Hsp22	Heat shock protein 22
	FBGN0001233	Hsp83	Heat shock protein 83
	FBGN0001225	Hsp26	Heat shock protein 26
	FBGN0001224	Hsp23	Heat shock protein 23
	FBGN0001227	Hsp67Ba	Heat shock protein 67Ba
	FBGN0001226	Hsp27	Heat shock protein 27
chaperone-mediated protein folding	FBGN0001223	Hsp22	Heat shock protein 22
	FBGN0001225	Hsp26	Heat shock protein 26
	FBGN0001224	Hsp23	Heat shock protein 23
	FBGN0001226	Hsp27	Heat shock protein 27
negative regulation of innate immune response	FBGN0043576	PGRP-SC1a	Peptidoglycan recognition protein SC1a
	FBGN0043575	PGRP-SC2	Peptidoglycan recognition protein SC2
	FBGN0004428	LysE	Lysozyme E
	FBGN0033327	PGRP-SC1b	Peptidoglycan recognition protein SC1b
cold acclimation	FBGN0001233	Hsp83	Heat shock protein 83
	FBGN0001225	Hsp26	Heat shock protein 26
	FBGN0001224	Hsp23	Heat shock protein 23
protein refolding	FBGN0001225	Hsp26	Heat shock protein 26
	FBGN0001224	Hsp23	Heat shock protein 23
	FBGN0001226	Hsp27	Heat shock protein 27
lysozyme activity	FBGN0004428	LysE	Lysozyme E
	FBGN0004427	LysD	Lysozyme D
	FBGN0004426	LysC	Lysozyme C
	FBGN0004425	LysB	Lysozyme B
(b) Bact_VS_GF_down-regulated_genes
membrane	FBGN0036493	CG7255	No name - protein coding gene. GENE SUMMARY: Predicted to have L-lysine transmembrane transporter activity; L-ornithine transmembrane transporter activity; and arginine transmembrane transporter activity. Predicted to be involved in L-arginine import across plasma membrane and L-ornithine transmembrane transport. Predicted to localize to plasma membrane. Is expressed in adult abdomen; adult head;…
	FBGN0033582	CG9084	No name - protein coding gene. GENE SUMMARY: Is expressed in embryonic midgut chamber and embryonic/larval midgut.
	FBGN0043025	Adgf-A2	Adenosine deaminase-related growth factor A2
	FBGN0020621	Pkn	Protein kinase N
	FBGN0037163	laza	lazaro (Enzyme name: Phosphatidate phosphatase)
	FBGN0053116	CG33116	Enzyme name: Ethanolaminephosphotransferase
	FBGN0051741	CG31741	No name - protein coding gene. GENE SUMMARY: Predicted to have scavenger receptor activity. Predicted to localize to cytoplasm. Is expressed in embryonic/larval garland cell; embryonic/larval midgut; and embryonic/larval salivary gland. Orthologous to human SCARB1 (scavenger receptor class B member 1).
	FBGN0031969	pes	peste
	FBGN0025697	santa-maria	No name - protein coding gene. GENE SUMMARY: scavenger receptor acting in neural tissue and majority of rhodopsin is absent
	FBGN0041780	Ssl2	Strictosidine synthase-like 2
	FBGN0034279	CG18635	No name - protein coding gene. GENE SUMMARY: Predicted to be involved in apoptotic process involved in development; engulfment of apoptotic cell; and phosphatidylserine exposure on apoptotic cell surface. Predicted to localize to plasma membrane. Orthologous to human XKR4 (XK related 4); XKR6 (XK related 6); and XKR7 (XK related 7).
	FBGN0036449	bmm	brummer
	FBGN0037612	CG8112	Enzyme name: Sterol O-acyltransferase
(c) G2larvae_VS_GFlarvae_down-regulated_genes
imaginal disc-derived wing morphogenesis	FBGN0000719	fog	folded gastrulation
	FBGN0085432	pan	pangolin
	FBGN0004197	Ser	Serrate
	FBGN0036801	MYPT-75D	Myosin phosphatase targeting subunit 75D
	FBGN0010909	msn	misshapen
	FBGN0266557	kis	kismet
	FBGN0003118	pnt	pointed
	FBGN0000289	cg	combgap
	FBGN0016081	fry	furry
	FBGN0011205	fbl	fumble
septate junction	FBGN0087007	bbg	big bang
	FBGN0002121	l(2)gl	lethal (2) giant larvae
	FBGN0031571	bark	bark beetle
	FBGN0259685	crb	crumbs
	FBGN0263289	scrib	scribble
apicolateral plasma membrane	FBGN0051004	mesh	mesh
	FBGN0002121	l(2)gl	lethal (2) giant larvae
	FBGN0259685	crb	crumbs
	FBGN0263289	scrib	scribble
(d) G2larvae_VS_GFlarvae_up-regulated_genes
DNA-directed RNA polymerase I complex	FBGN0033571	Polr2E	RNA polymerase II, I and III subunit E
	FBGN0042092	Polr1F	RNA polymerase I subunit F
	FBGN0031657	Polr1C	RNA polymerase I and III subunit C
	FBGN0038903	Polr1H	RNA polymerase I subunit H
nucleolus	FBGN0061362	Polr3K	RNA polymerase III subunit K
	FBGN0030067	Rbm13	RNA-binding motif protein 13
	FBGN0028707	Mt2	Methyltransferase 2
	FBGN0086912	mbm	mushroom body miniature
	FBGN0031851	Aatf	Apoptosis antagonizing transcription factor
	FBGN0037815	Rrp46	Rrp46
snoRNA binding	FBGN0034232	CG4866	No name - protein coding gene. GENE SUMMARY: Predicted to have snoRNA binding activity. Predicted to be involved in rRNA processing. Predicted to localize to Mpp10 complex and small-subunit processome. Is expressed in organism. Orthologous to human IMP3 (IMP U3 small nucleolar ribonucleoprotein 3).
	FBGN0029148	NHP2	NHP2
	FBGN0036812	Nufip	Nufip
	FBGN0033548	CG7637	No name - protein coding gene. GENE SUMMARY: Required for ribosome biogenesis. Part of a complex which catalyzes pseudouridylation of rRNA. This involves the isomerization of uridine such that the ribose is subsequently attached to C5, instead of the normal N1. Pseudouridine ('psi') residues may serve to stabilize the conformation of rRNAs (By similarity).
DNA-directed RNA polymerase activity	FBGN0061362	Polr3K	RNA polymerase III subunit K
	FBGN0033571	Polr2E	RNA polymerase II, I and III subunit E
	FBGN0031657	Polr1C	RNA polymerase I and III subunit C
	FBGN0038903	Polr1H	RNA polymerase I subunit H
