## Supplemental Table 3 for "Beneficial *Lactiplantibacillus plantarum* promote Drosophila growth by down-regulating the expression of PGRP-SC1"

### Sheet: Foglio1
G2 vs Nizo21
GeneID	GeneSymbol	Mean2Nizo21	Mean2G2	FC2_G2vsNizo21	padj2_G2vsNizo21	Diff_G2_vs_Nizo21
FBgn0002535	Lcp4	9205.37	27518.3	2.98937	0.00256407	up
FBgn0013276	Hsp70Ab	129.054	310.782	2.40815	0.0345282	up
FBgn0020644	Lcp65Ab1	19715.7	64143.2	3.25341	0.000213183	up
FBgn0029568	CG11381	61.8539	17.6264	-3.50916	0.0187886	down
FBgn0033327	PGRP-SC1b	14942.3	7323.43	-2.04034	0.0142292	down
FBgn0034471	Obp56e	18.7923	55.5289	2.95488	0.0185151	up
FBgn0035551	CG7465	54113.8	35008.2	-1.54575	0.0148754	down
FBgn0035789	mthl6	18.0899	39.4315	2.17975	0.00451294	up
FBgn0037420	CG15597	5339.95	11547.9	2.16254	0.0181217	up
FBgn0037487	thw	2089.4	1264	-1.65301	0.0185151	down
FBgn0037761	CG8534	77.2337	142.928	1.85058	0.00451294	up
FBgn0037783	Npc2c	1013.9	616.199	-1.64541	0.0238825	down
FBgn0038451	CG14893	21.1838	87.9853	4.15343	1.18373e-05	up
FBgn0039482	CG14258	13.3176	46.1864	3.46807	0.0121319	up
FBgn0039483	CG14259	23.8577	67.7555	2.83998	0.0181217	up
FBgn0043576	PGRP-SC1a	16722.2	7568.31	-2.20951	0.00192638	down
FBgn0045770	S-Lap3	0.832982	19.0688	22.8922	0.0121319	up
FBgn0054003	NimB3	464.414	721.478	1.55352	0.0248773	up
FBgn0260479	CG31904	11.6027	33.2774	2.86808	0.0185151	up
FBgn0262587	CG43124	278.806	549.743	1.97178	6.01942e-05	up
FBgn0262588	CG43125	494.597	822.768	1.66351	0.00339231	up
