## Supplemental Table 4 for "Beneficial *Lactiplantibacillus plantarum* promote Drosophila growth by down-regulating the expression of PGRP-SC1"

### Sheet: Foglio1
Diff_G2_vs_Nizo21	GeneSymbol	Molecular functions
up	CG14893
		alcohol-forming fatty acyl-CoA reductase activity
		fatty-acyl-CoA reductase (alcohol-forming) activity
up	CG43124	proteolysis
up	CG43125
up	S-Lap3	Aminopeptidase, Hydrolase, Protease
up	Lcp65Ab1	structural constituent of chitin-based larval cuticle
up	Lcp4	structural constituent of chitin-based larval cuticle
up	mthl6	G protein-coupled receptor activity
up	CG8534	3-oxo-arachidoyl-CoA synthase activity
		3-oxo-cerotoyl-CoA synthase activity
		3-oxo-lignoceronyl-CoA synthase activity
		fatty acid elongase activity
		very-long-chain 3-ketoacyl-CoA synthase activity
up	CG14258	Signal peptide
up	CG15597
up	CG14259
up	Obp56e	odorant binding
up	CG31904	neurotransmitter binding
		gamma-aminobutyric acid:sodium symporter activity
		neurotransmitter transmembrane transporter activity
up	NimB3	defense response to bacterium
up	Hsp70Ab	ATPase activity
		ATP binding
		heat shock protein binding
		misfolded protein binding
		protein folding chaperone
		unfolded protein binding
down	PGRP-SC1a	N-acetylmuramoyl-L-alanine amidase activity
		peptidoglycan binding
		zinc ion binding
down	PGRP-SC1b	N-acetylmuramoyl-L-alanine amidase activity
		peptidoglycan binding
		zinc ion binding
down	CG7465	Signal peptide
down	thw	chitin binding
down	CG11381	Signal peptide
down	Npc2c	sterol binding
