## Supplemental Table 5 for "Beneficial *Lactiplantibacillus plantarum* promote Drosophila growth by down-regulating the expression of PGRP-SC1"

### Sheet: Foglio1
L. plantarum STRAIN	DESCRIPTION	ACCESSION NUMBER (NCBI)	REFERENCE
LpNIZO2877	L. plantarum strain isolated from a Vietnamese sausage.	LKHZ01000000	(Martino et al., 2015a)
LpFlyG2.1.8	LpNIZO2877-evolved strain, obtained by experimentally evolving LpNIZO2877 in a poor-nutrient fly diet upon the presence of D. melanogaster for two fly generations.	PEBE00000000	(Martino et al., 2018)
LpDietG20.2.2	LpNIZO2877-evolved strain, obtained by experimentally evolving LpNIZO2877 in a poor-nutrient fly diet in absence of D. melanogaster for twenty fly generations.	PEGW00000000	(Martino et al., 2018)
Lp∆ackA	CRISPR/Cas9 mediated knock-out of ackA gene in LpNIZO2877.	-	This study
