## Supplemental Table 6 for "Beneficial *Lactiplantibacillus plantarum* promote Drosophila growth by down-regulating the expression of PGRP-SC1"

### Sheet: Foglio1
Plasmid	Description	Resistance	Source
pCB578	E. coli-Lactobacilli shuttle vector containing SpCas9, tracrRNA, and a repeat-spacer-repeat array targeting ackA	Erm	Leenay et al. 2019
pCB591	E. coli-Lactobacilli shuttle vector for recombineering template cloning	Amp (E. coli) Cm (Lactobacillus)	Leenay et al. 2019
pJV204	Shuttle vector with pCB591 base containing the ackA gene and 1-kb homology arms on either side	Amp (E. coli) Cm (Lactobacillus)	This work
pJV218	Shuttle vector with pCB591 base containing 1-kb homology arms on either side of ackA that serves as a recombineering template to generate a clean deletion	Amp (E. coli) Cm (Lactobacillus)	This work
