## Supplemental Table 7 for "Beneficial *Lactiplantibacillus plantarum* promote Drosophila growth by down-regulating the expression of PGRP-SC1"

### Sheet: Foglio1
	Gene	Sequence 5' - 3'	Lenght (bps)	Tm (°C)
Forward primers	PGRPSc1	AGCTTCCTGGGCAACTACAA	20	57.3
	rp49	CCCAAGATCGTGAAGAAGCG	20	59.4
Reverse primers	PGRPSc1	TCGTTCCAGATGTGAGTGCC	20	59.4
	rp49	TTGTCGATACCCTTGGGCTT	20	57.3
	Oligo name	Sequence
Primers used for CRISPR-Cas9 ackA KO construction	oJV1	ATTGCATGCTTATGAGCAGTGAGCTCAAGCTTTCTTTGAA
	oJV2	AAATTCAGAAGGGATTCTCCACTAGTGGTACCTTAGCTGT
	oJV3	ACAGCTAAGGTACCACTAGTGGAGAATCCCTTCTGAATTTAG
	oJV4	TTCAAAGAAAGCTTGAGCTCACTGCTCATAAGCATGCAAT
	oJV5	ATGAGTCAATTAAAAACGCGTG
	oJV6	GACTATTTTTCCTCCATCCAT
	oJV7	TTTTGCTCACATGTTCTTTC
	oJV8	CTGCTTTTTGGCTATCAATC
	oJV9	TCATTTAAATCGCCTTGTCGCA
	oJV10	CTCACCAACCAAGTCTGCACAC
	oJV11	CATCATGATCGCCTCGCTTTCT
